# Discovery of Alstrom syndrome gene as a regulator of centrosome duplication in asymmetrically dividing stem cells in *Drosophila*

**DOI:** 10.1101/490615

**Authors:** Cuie Chen, Yukiko M. Yamashita

## Abstract

Stereotypical inheritance of the mother vs. daughter centrosomes has been reported in several stem cells that divide asymmetrically. We report the identification of a protein that exhibits asymmetric localization between mother and daughter centrosomes in asymmetrically dividing *Drosophila* male germline stem cells (GSCs). We show that Alms1a, a *Drosophila* homolog of the causative gene for the human ciliopathy Alstrom Syndrome, is a ubiquitous mother centriole protein with a unique additional localization to the daughter centriole only in the mother centrosome of GSCs. Depletion of *alms1a* results in rapid loss of centrosomes due to failure in daughter centriole duplication. We reveal that *alms1a* is specifically required for centriole duplication in asymmetrically dividing cells but not in symmetrically dividing differentiating cells in multiple stem cell lineages. The unique requirement of *alms1a* in asymmetric dividing cells may shed light onto the molecular mechanisms of Alstrom syndrome pathogenesis.
