## Supplementary table-mass spectrometry for "Discovery of Alstrom syndrome gene as a regulator of centrosome duplication in asymmetrically dividing stem cells in *Drosophila*"

### Sheet: Sheet1
			dpp	upd	Ratio
Identified Proteins	Accession Number	Molecular Weight	30275 SpC	30276 SpC	dpp/upd	GN
Cytoplasmic linker protein 190, isoform P OS=Drosophila melanogaster GN=CLIP-190 PE=1 SV=3	tr|Q7KT48|Q7KT48_DROME	183 kDa	2	242	0.00826446	CLIP-190
Myosin heavy chain 95F OS=Drosophila melanogaster GN=jar PE=2 SV=4	sp|Q01989|MYS9_DROME (+2)	143 kDa	7	197	0.035533	jar
Uncharacterized protein, isoform C OS=Drosophila melanogaster GN=CG30460 PE=4 SV=1	tr|A1ZAP8|A1ZAP8_DROME (+2)	206 kDa	12	146	0.0821918	CG30460
CG8136, isoform B OS=Drosophila melanogaster GN=CG8136 PE=4 SV=2	tr|Q9VHM8|Q9VHM8_DROME	49 kDa	17	132	0.128788	CG8136
Actin-57B OS=Drosophila melanogaster GN=Act57B PE=1 SV=1	sp|P53501|ACT3_DROME	42 kDa	0	96	0	Act57B
Male fertility factor kl2 OS=Drosophila melanogaster GN=kl-2 PE=4 SV=5	tr|Q5LJP0|Q5LJP0_DROME	517 kDa	18	95	0.189474	kl-2
Uncharacterized protein, isoform A OS=Drosophila melanogaster GN=CG13164 PE=4 SV=1	tr|A1Z8W1|A1Z8W1_DROME (+1)	96 kDa	0	67	0	CG13164
Coronin OS=Drosophila melanogaster GN=coro PE=1 SV=1	tr|A0A0B4KEU5|A0A0B4KEU5_DROME (+1)	58 kDa	10	65	0.153846	coro
Protein painting of fourth OS=Drosophila melanogaster GN=Pof PE=1 SV=1	sp|Q9W123|POF_DROME (+1)	55 kDa	14	60	0.233333	Pof
Uncharacterized protein, isoform AD OS=Drosophila melanogaster GN=CG45186 PE=1 SV=1	tr|X2J8M7|X2J8M7_DROME	378 kDa	0	56	0	CG45186
Short stop, isoform Y OS=Drosophila melanogaster GN=shot PE=1 SV=1	tr|A0A0B4K867|A0A0B4K867_DROME	622 kDa	8	46	0.173913	shot
Glutathione S-transferase S1 OS=Drosophila melanogaster GN=GstS1 PE=1 SV=2	sp|P41043|GSTS1_DROME (+1)	28 kDa	0	43	0	GstS1
CG4546 OS=Drosophila melanogaster GN=CG4546 PE=2 SV=2	tr|Q9VF23|Q9VF23_DROME	52 kDa	5	39	0.128205	CG4546
Muscle-specific protein 300 kDa, isoform G OS=Drosophila melanogaster GN=Msp300 PE=1 SV=1	tr|M9MRJ4|M9MRJ4_DROME	1508 kDa	0	37	0	Msp300
GH13849p OS=Drosophila melanogaster GN=S-Lap2 PE=2 SV=1	tr|Q9VSM7|Q9VSM7_DROME	61 kDa	0	37	0	S-Lap2
60 kDa heat shock protein homolog 1, mitochondrial OS=Drosophila melanogaster GN=Hsp60B PE=2 SV=1	sp|Q9VPS5|CH60B_DROME	69 kDa	0	37	0	HSP60B
Heat shock 70 kDa protein cognate 2 OS=Drosophila melanogaster GN=Hsc70-2 PE=1 SV=2	sp|P11146|HSP7B_DROME	70 kDa	0	37	0	HSC70-2
Arrest, isoform B OS=Drosophila melanogaster GN=bru1 PE=2 SV=1	tr|Q8IP90|Q8IP90_DROME	88 kDa	3	37	0.0810811	bru1
AT14585p OS=Drosophila melanogaster GN=mil PE=2 SV=2	tr|Q9VAZ1|Q9VAZ1_DROME	33 kDa	0	34	0	mil
Cullin 3, isoform F OS=Drosophila melanogaster GN=Cul3 PE=1 SV=2	tr|Q8IP45|Q8IP45_DROME	107 kDa	0	32	0	Cul3
Dynein heavy chain at 36C OS=Drosophila melanogaster GN=Dhc36C PE=4 SV=2	tr|Q9VJC6|Q9VJC6_DROME	461 kDa	7	32	0.21875	Dhc36C
CG9014, isoform A OS=Drosophila melanogaster GN=BG:DS08249.3 PE=2 SV=1	tr|Q9VJW5|Q9VJW5_DROME	37 kDa	4	28	0.142857	BG:DS08249.3
CG2955 OS=Drosophila melanogaster GN=CG2955 PE=2 SV=2	tr|Q9VQX0|Q9VQX0_DROME	66 kDa	5	27	0.185185	CG2955
AT30376p OS=Drosophila melanogaster GN=loopin-1 PE=1 SV=1	tr|Q7K2S9|Q7K2S9_DROME	57 kDa	0	26	0	loopin-1
Arginine kinase OS=Drosophila melanogaster GN=Argk PE=2 SV=2	sp|P48610|KARG_DROME (+1)	40 kDa	3	25	0.12	Argk
Tailor, isoform A OS=Drosophila melanogaster GN=Tailor PE=1 SV=1	tr|Q86BP3|Q86BP3_DROME	58 kDa	5	25	0.2	Tailor
IP09407p OS=Drosophila melanogaster GN=CG10317 PE=2 SV=2	tr|Q9VEW0|Q9VEW0_DROME	24 kDa	0	24	0	CG10317
Uncharacterized protein, isoform D OS=Drosophila melanogaster GN=CG42671 PE=4 SV=1	tr|M9MRS6|M9MRS6_DROME (+4)	140 kDa	4	24	0.166667	CG42671
GH08474p OS=Drosophila melanogaster GN=CG11876 PE=1 SV=1	tr|Q7K5K3|Q7K5K3_DROME	39 kDa	5	24	0.208333	CG11876
CG2750, isoform C OS=Drosophila melanogaster GN=CG2750 PE=4 SV=1	tr|M9PHE1|M9PHE1_DROME (+1)	209 kDa	0	23	0	CG2750
Tubulin beta chain OS=Drosophila melanogaster GN=betaTub60D PE=1 SV=1	tr|A0A0B4LGH1|A0A0B4LGH1_DROME	51 kDa	0	23	0	betaTub60D
FI03495p OS=Drosophila melanogaster GN=Tom70 PE=1 SV=2	tr|Q9VKC8|Q9VKC8_DROME	66 kDa	5	23	0.217391	Tom70
AT30951p OS=Drosophila melanogaster GN=CG9920 PE=1 SV=1	tr|Q9VFN5|Q9VFN5_DROME	11 kDa	3	22	0.136364	CG9920
CG6652 OS=Drosophila melanogaster GN=CG6652 PE=2 SV=2	tr|Q9VVD0|Q9VVD0_DROME	68 kDa	5	22	0.227273	CG6652
CG4836, isoform E OS=Drosophila melanogaster GN=CG4836 PE=1 SV=1	tr|B7Z0M7|B7Z0M7_DROME (+1)	133 kDa	0	21	0	CG4836
Glyceraldehyde-3-phosphate dehydrogenase OS=Drosophila melanogaster GN=CG9010 PE=2 SV=1	tr|Q7JY07|Q7JY07_DROME	37 kDa	3	21	0.142857	CG9010
Uncharacterized protein, isoform D OS=Drosophila melanogaster GN=Dnah3 PE=4 SV=3	tr|Q9VZ77|Q9VZ77_DROME	505 kDa	0	20	0	Dnah3
Uncharacterized protein OS=Drosophila melanogaster GN=CG32232 PE=4 SV=1	tr|Q8IRA1|Q8IRA1_DROME	115 kDa	0	20	0	CG32232
FI21274p1 OS=Drosophila melanogaster GN=Trap1 PE=1 SV=1	tr|A1Z6L9|A1Z6L9_DROME	78 kDa	0	20	0	Trap1
GH02452p OS=Drosophila melanogaster GN=S-Lap3 PE=1 SV=1	tr|Q961W5|Q961W5_DROME	58 kDa	3	20	0.15	S-Lap3
Occludin-Related Y OS=Drosophila melanogaster GN=ORY PE=1 SV=5	tr|Q5LJN3|Q5LJN3_DROME	107 kDa	4	20	0.2	ORY
Kinesin-like protein Klp59C OS=Drosophila melanogaster GN=Klp59C PE=3 SV=1	sp|Q9W1U4|KI59C_DROME	70 kDa	0	19	0	Klp59C
Villin-like protein quail OS=Drosophila melanogaster GN=qua PE=2 SV=2	sp|Q23989|QUAI_DROME (+1)	101 kDa	2	19	0.105263	qua
Fatty acid synthase 1, isoform C OS=Drosophila melanogaster GN=FASN1 PE=1 SV=2	tr|B7Z001|B7Z001_DROME (+1)	278 kDa	3	19	0.157895	FASN1
Uncharacterized protein OS=Drosophila melanogaster GN=CG10064 PE=4 SV=1	tr|Q9VS00|Q9VS00_DROME	82 kDa	0	18	0	CG10064
AT27079p OS=Drosophila melanogaster GN=scpr-C PE=2 SV=1	tr|Q8T3W8|Q8T3W8_DROME (+2)	29 kDa	0	18	0	scpr-C
LD28380p OS=Drosophila melanogaster GN=CG16972 PE=1 SV=1	tr|Q8SWW4|Q8SWW4_DROME	191 kDa	0	18	0	CG16972
CG8036, isoform B OS=Drosophila melanogaster GN=CG8036 PE=1 SV=3	tr|Q9VHN7|Q9VHN7_DROME	68 kDa	0	18	0	CG8036
AT15596p OS=Drosophila melanogaster GN=CG32306-RA PE=1 SV=2	tr|Q9W013|Q9W013_DROME	52 kDa	0	18	0	CG32306-RA
Transforming acidic coiled-coil protein, isoform L OS=Drosophila melanogaster GN=tacc PE=1 SV=1	tr|A0A0B4K6I7|A0A0B4K6I7_DROME (+2)	137 kDa	4	18	0.222222	tacc
AT25266p OS=Drosophila melanogaster GN=CG14305 PE=2 SV=1	tr|Q9VE58|Q9VE58_DROME	34 kDa	0	17	0	CG14305
AT03383p OS=Drosophila melanogaster GN=S-Lap1 PE=2 SV=2	tr|Q9VSM6|Q9VSM6_DROME	62 kDa	0	17	0	S-Lap1
AT13609p OS=Drosophila melanogaster GN=CG17005 PE=2 SV=2	tr|Q9VLD1|Q9VLD1_DROME	72 kDa	3	17	0.176471	CG17005
GH26960p OS=Drosophila melanogaster GN=Porin2 PE=2 SV=1	tr|Q9VKP2|Q9VKP2_DROME	32 kDa	3	17	0.176471	Porin2
Connector enhancer of KSR protein CNK OS=Drosophila melanogaster GN=cnk PE=2 SV=1	tr|Q7KNQ9|Q7KNQ9_DROME	171 kDa	4	17	0.235294	cnk
Dynein heavy chain at 16F OS=Drosophila melanogaster GN=Dhc16F PE=4 SV=1	tr|Q9VWZ3|Q9VWZ3_DROME	469 kDa	4	17	0.235294	Dhc16F
Glyceraldehyde-3-phosphate dehydrogenase 2 OS=Drosophila melanogaster GN=Gapdh2 PE=1 SV=2	sp|P07487|G3P2_DROME (+1)	35 kDa	0	16	0	Gapdh2
IP12509p OS=Drosophila melanogaster GN=CG31907 PE=2 SV=2	tr|Q8IPI4|Q8IPI4_DROME	49 kDa	0	15	0	CG31907
CG8840 OS=Drosophila melanogaster GN=CG8840 PE=2 SV=2	tr|Q9VQQ3|Q9VQQ3_DROME	16 kDa	0	15	0	CG8840
LD15043p OS=Drosophila melanogaster GN=CG12179 PE=4 SV=1	tr|M9PJ28|M9PJ28_DROME (+2)	148 kDa	0	15	0	CG12179
AT09773p OS=Drosophila melanogaster GN=Vha68-3 PE=2 SV=1	tr|Q9VK47|Q9VK47_DROME	82 kDa	0	15	0	Vha68-3
Glyceraldehyde-3-phosphate dehydrogenase 1 OS=Drosophila melanogaster GN=Gapdh1 PE=2 SV=2	sp|P07486|G3P1_DROME	35 kDa	0	15	0	Gapdh1
Nuclear migration protein NudC OS=Drosophila melanogaster GN=nudC PE=1 SV=2	tr|Q9VVA6|Q9VVA6_DROME	38 kDa	2	15	0.133333	nudC
CG4681 OS=Drosophila melanogaster GN=CG4681-RA PE=2 SV=2	tr|Q9W144|Q9W144_DROME	44 kDa	2	15	0.133333	CG4681-RA
Uncharacterized protein, isoform E OS=Drosophila melanogaster GN=CG33791 PE=1 SV=1	tr|E1JHW5|E1JHW5_DROME	139 kDa	0	14	0	CG33791
Peptidyl-prolyl cis-trans isomerase OS=Drosophila melanogaster GN=CG7768 PE=2 SV=1	tr|Q7K2I4|Q7K2I4_DROME	18 kDa	0	14	0	CG7768
CG5590 OS=Drosophila melanogaster GN=CG5590 PE=1 SV=1	tr|Q9VB10|Q9VB10_DROME	44 kDa	0	14	0	CG5590
CG6255 OS=Drosophila melanogaster GN=CG6255 PE=2 SV=1	tr|Q9VDW7|Q9VDW7_DROME	36 kDa	3	14	0.214286	CG6255
CG5604 OS=Drosophila melanogaster GN=CG5604 PE=1 SV=1	tr|Q9VL06|Q9VL06_DROME	302 kDa	3	14	0.214286	CG5604
Nucleoporin at 44A, isoform A OS=Drosophila melanogaster GN=Nup44A PE=1 SV=1	tr|Q7K2X8|Q7K2X8_DROME	40 kDa	3	14	0.214286	Nup44A
Dynein intermediate chain at 61B, isoform A OS=Drosophila melanogaster GN=Dic61B PE=4 SV=1	tr|Q9W0U9|Q9W0U9_DROME	87 kDa	0	13	0	DIC61B
AT28366p OS=Drosophila melanogaster GN=Ppm1 PE=2 SV=1	tr|Q9W0Q0|Q9W0Q0_DROME	39 kDa	0	13	0	Ppm1
Glutathione S-transferase D1 OS=Drosophila melanogaster GN=GstD1 PE=1 SV=1	sp|P20432|GSTD1_DROME	24 kDa	0	13	0	GstD1
Uncharacterized protein, isoform F OS=Drosophila melanogaster GN=CG43143 PE=4 SV=1	tr|A0A0B4K707|A0A0B4K707_DROME (+1)	164 kDa	2	13	0.153846	CG43143
CG9775, isoform A OS=Drosophila melanogaster GN=CG9775 PE=1 SV=1	tr|Q9VN39|Q9VN39_DROME	46 kDa	0	12	0	CG9775
FI21821p1 OS=Drosophila melanogaster GN=nmdyn-D7 PE=2 SV=1	tr|Q9VH94|Q9VH94_DROME	44 kDa	0	12	0	nmdyn-D7
FI19901p1 OS=Drosophila melanogaster GN=S-Lap5 PE=2 SV=1	tr|A1Z9G3|A1Z9G3_DROME	60 kDa	0	12	0	S-Lap5
CG7813 OS=Drosophila melanogaster GN=CG7813-RA PE=2 SV=1	tr|A1ZAH1|A1ZAH1_DROME	82 kDa	0	12	0	CG7813-RA
Calmodulin OS=Drosophila melanogaster GN=Cam PE=1 SV=2	sp|P62152|CALM_DROME (+1)	17 kDa	0	12	0	Cam
Glycerol-3-phosphate dehydrogenase OS=Drosophila melanogaster GN=CG2137 PE=3 SV=1	tr|A1Z707|A1Z707_DROME	80 kDa	0	12	0	CG2137
Aconitate hydratase, mitochondrial OS=Drosophila melanogaster GN=CG4706 PE=2 SV=1	tr|Q8T4D6|Q8T4D6_DROME	85 kDa	0	12	0	CG4706
Uncharacterized protein, isoform A OS=Drosophila melanogaster GN=CG18869 PE=4 SV=1	tr|Q9I7T3|Q9I7T3_DROME	66 kDa	0	12	0	CG18869
GH01042p OS=Drosophila melanogaster GN=CG17401 PE=2 SV=1	tr|Q8T0V8|Q8T0V8_DROME	20 kDa	0	12	0	CG17401
Reticulon-like protein OS=Drosophila melanogaster GN=Rtnl1 PE=1 SV=1	tr|E1JHT6|E1JHT6_DROME (+1)	65 kDa	2	12	0.166667	Rtnl1
Gudu OS=Drosophila melanogaster GN=gudu PE=2 SV=1	tr|Q9VM21|Q9VM21_DROME	73 kDa	2	12	0.166667	gudu
Misshapen, isoform A OS=Drosophila melanogaster GN=msn PE=1 SV=3	tr|Q9W002|Q9W002_DROME	162 kDa	3	12	0.25	msn
Dynein heavy chain at 62B OS=Drosophila melanogaster GN=Dhc62B PE=4 SV=2	tr|Q7KVA7|Q7KVA7_DROME	455 kDa	3	12	0.25	Dhc62B
GH11218p OS=Drosophila melanogaster GN=CG18266 PE=2 SV=2	tr|Q9VMP0|Q9VMP0_DROME	55 kDa	0	11	0	CG18266
Cation-transporting ATPase OS=Drosophila melanogaster GN=CG6230-RA PE=1 SV=1	tr|Q9VKJ6|Q9VKJ6_DROME	136 kDa	0	11	0	CG6230-RA
CG6790 OS=Drosophila melanogaster GN=CG6790 PE=4 SV=2	tr|Q9VGM0|Q9VGM0_DROME	101 kDa	0	11	0	CG6790
Probable aminoacyl tRNA synthase complex-interacting multifunctional protein 2 OS=Drosophila melanogaster GN=CG12304 PE=3 SV=1	sp|Q9VUR3|AIMP2_DROME (+1)	37 kDa	0	11	0	CG12304
IP07030p OS=Drosophila melanogaster GN=CG15124 PE=2 SV=1	tr|Q4V5L1|Q4V5L1_DROME	22 kDa	0	11	0	CG15124
Dipeptidyl peptidase 3 OS=Drosophila melanogaster GN=DppIII PE=2 SV=2	sp|Q9VHR8|DPP3_DROME	89 kDa	0	11	0	DppIII
IP04277p OS=Drosophila melanogaster GN=CG14071-RA PE=2 SV=1	tr|Q9VKN5|Q9VKN5_DROME	15 kDa	0	11	0	CG14071-RA
Glutathione S transferase D9, isoform A OS=Drosophila melanogaster GN=GstD9 PE=1 SV=1	tr|Q9VGA0|Q9VGA0_DROME	25 kDa	0	11	0	GstD9
Peptidyl-prolyl cis-trans isomerase OS=Drosophila melanogaster GN=Cyp1 PE=1 SV=2	sp|P25007|PPIA_DROME	25 kDa	0	11	0	Cyp1
Moca-cyp, isoform A OS=Drosophila melanogaster GN=Moca-cyp PE=1 SV=1	tr|Q9VAW1|Q9VAW1_DROME	113 kDa	2	11	0.181818	Moca-cyp
MICOS complex subunit Mic60 OS=Drosophila melanogaster GN=Mitofilin PE=1 SV=4	sp|P91928|MIC60_DROME (+2)	82 kDa	2	11	0.181818	Mitofilin
Ubiquitin activating enzyme 1, isoform C OS=Drosophila melanogaster GN=Uba1 PE=1 SV=1	tr|A0A0B4KF46|A0A0B4KF46_DROME (+1)	112 kDa	0	10	0	Uba1
CG6084, isoform D OS=Drosophila melanogaster GN=CG6084 PE=1 SV=1	tr|M9PI17|M9PI17_DROME (+1)	36 kDa	0	10	0	CG6084
Putative apoptosis-inducing factor 1, mitochondrial OS=Drosophila melanogaster GN=AIF PE=2 SV=2	sp|Q9VQ79|AIFM1_DROME	81 kDa	0	10	0	AIF
Glutathione peroxidase OS=Drosophila melanogaster GN=PHGPx PE=1 SV=1	tr|Q8IRD3|Q8IRD3_DROME (+2)	26 kDa	0	10	0	PHGPx
LP21249p OS=Drosophila melanogaster GN=Psa PE=1 SV=1	tr|Q8IRH0|Q8IRH0_DROME (+2)	120 kDa	0	10	0	Psa
Succinate dehydrogenase [ubiquinone] flavoprotein subunit, mitochondrial OS=Drosophila melanogaster GN=SdhAL PE=2 SV=1	tr|Q8SX97|Q8SX97_DROME	72 kDa	0	10	0	SdhAL
Cwc25 OS=Drosophila melanogaster GN=Cwc25 PE=2 SV=1	tr|Q9VQF5|Q9VQF5_DROME	62 kDa	0	10	0	Cwc25
V-type proton ATPase catalytic subunit A isoform 2 OS=Drosophila melanogaster GN=Vha68-2 PE=1 SV=2	sp|Q27331|VATA2_DROME (+1)	68 kDa	0	10	0	Vha68-2
AT16211p OS=Drosophila melanogaster GN=CG31773 PE=2 SV=2	tr|Q9VQW0|Q9VQW0_DROME	84 kDa	2	10	0.2	CG31773
Hsc70-interacting protein 1 OS=Drosophila melanogaster GN=HIP PE=1 SV=2	sp|C4NYP8|F10A1_DROME (+2)	41 kDa	2	10	0.2	HIP
Glutaredoxin-1 OS=Drosophila melanogaster GN=Grx-1 PE=2 SV=1	tr|Q9W2D1|Q9W2D1_DROME	13 kDa	2	10	0.2	Grx-1
ATP synthase subunit O, mitochondrial OS=Drosophila melanogaster GN=ATPsynO PE=2 SV=2	sp|Q24439|ATPO_DROME	22 kDa	0	9	0	ATPsynO
Ferritin OS=Drosophila melanogaster GN=Fer2LCH PE=1 SV=1	tr|A0A0B4KHF0|A0A0B4KHF0_DROME (+1)	26 kDa	0	9	0	Fer2LCH
Nucleoside diphosphate kinase OS=Drosophila melanogaster GN=awd PE=1 SV=3	sp|P08879|NDKA_DROME (+2)	17 kDa	0	9	0	awd
BcDNA.GH10229 OS=Drosophila melanogaster GN=BcDNA.GH10229 PE=1 SV=1	tr|Q9Y114|Q9Y114_DROME	71 kDa	0	9	0	BcDNA.GH10229
205 kDa microtubule-associated protein OS=Drosophila melanogaster GN=Map205 PE=1 SV=2	sp|P23226|MA205_DROME (+2)	127 kDa	0	9	0	Map205
Uncharacterized protein, isoform C OS=Drosophila melanogaster GN=CG10254 PE=1 SV=1	tr|A0A0B4KHY8|A0A0B4KHY8_DROME (+1)	154 kDa	0	9	0	CG10254
IP20241p OS=Drosophila melanogaster GN=Nost PE=1 SV=1	tr|B5RJS0|B5RJS0_DROME (+1)	139 kDa	0	9	0	Nost
Odorant-binding protein 44a, isoform A OS=Drosophila melanogaster GN=Obp44a PE=1 SV=1	tr|Q7K084|Q7K084_DROME	16 kDa	0	9	0	Obp44a
CG6130 protein OS=Drosophila melanogaster GN=h-cup PE=2 SV=1	tr|Q9VF68|Q9VF68_DROME	29 kDa	0	9	0	h-cup
GH01077p OS=Drosophila melanogaster GN=UQCR-C1 PE=1 SV=2	tr|Q9VFF0|Q9VFF0_DROME	52 kDa	0	9	0	UQCR-C1
CG3726, isoform B OS=Drosophila melanogaster GN=CG3726 PE=4 SV=1	tr|X2JDV1|X2JDV1_DROME	74 kDa	0	9	0	CG3726
Phosphoethanolamine cytidylyltransferase, isoform E OS=Drosophila melanogaster GN=Pect PE=1 SV=1	tr|Q7KTB3|Q7KTB3_DROME (+3)	42 kDa	0	9	0	Pect
GH07689p OS=Drosophila melanogaster GN=S-Lap8 PE=1 SV=1	tr|Q7K5K9|Q7K5K9_DROME	58 kDa	0	9	0	S-Lap8
Nucleosome remodeling factor-38kD, isoform C OS=Drosophila melanogaster GN=Nurf-38 PE=1 SV=1	tr|A0A0B4K7G9|A0A0B4K7G9_DROME (+1)	33 kDa	2	9	0.222222	Nurf-38
26S proteasome regulatory complex subunit p39A OS=Drosophila melanogaster GN=Rpn9 PE=1 SV=1	tr|Q7KMP8|Q7KMP8_DROME	44 kDa	2	9	0.222222	Rpn9
LD04933p OS=Drosophila melanogaster GN=ste24a PE=1 SV=1	tr|Q7K172|Q7K172_DROME	52 kDa	2	9	0.222222	ste24a
Malic enzyme OS=Drosophila melanogaster GN=Men-b PE=1 SV=1	tr|E1JIZ4|E1JIZ4_DROME (+2)	69 kDa	2	9	0.222222	Men-b
Myosin-IA OS=Drosophila melanogaster GN=Myo31DF PE=2 SV=1	sp|Q23978|MY31D_DROME (+1)	117 kDa	0	8	0	Myo31DF
LP10861p OS=Drosophila melanogaster GN=CG13887 PE=1 SV=1	tr|Q9W0M4|Q9W0M4_DROME	26 kDa	0	8	0	CG13887
CG3483 OS=Drosophila melanogaster GN=CG3483 PE=3 SV=1	tr|Q9W172|Q9W172_DROME	43 kDa	0	8	0	CG3483
Succinate-CoA ligase subunit beta OS=Drosophila melanogaster GN=skap PE=1 SV=1	tr|A0A0B4JCW4|A0A0B4JCW4_DROME (+3)	49 kDa	0	8	0	skap
Pyruvate dehydrogenase E1 component subunit alpha OS=Drosophila melanogaster GN=CG7024 PE=2 SV=1	tr|Q9W4H4|Q9W4H4_DROME	53 kDa	0	8	0	CG7024
FI07626p OS=Drosophila melanogaster GN=CG31528-RA PE=2 SV=1	tr|Q8IPM2|Q8IPM2_DROME	39 kDa	0	8	0	CG31528-RA
CG4095 OS=Drosophila melanogaster GN=CG4095-RA PE=2 SV=2	tr|Q9W3X5|Q9W3X5_DROME	55 kDa	0	8	0	CG4095-RA
Malic enzyme OS=Drosophila melanogaster GN=Menl-1 PE=2 SV=1	tr|Q86NT5|Q86NT5_DROME	68 kDa	0	8	0	Menl-1
World cup, isoform B OS=Drosophila melanogaster GN=w-cup PE=4 SV=1	tr|M9MSI1|M9MSI1_DROME (+1)	47 kDa	0	8	0	w-cup
Peroxiredoxin 2540-2 OS=Drosophila melanogaster GN=Prx2540-2 PE=1 SV=1	tr|Q7JX87|Q7JX87_DROME	25 kDa	0	8	0	Prx2540-2
Protein disulfide-isomerase OS=Drosophila melanogaster GN=Pdi PE=2 SV=1	sp|P54399|PDI_DROME (+1)	56 kDa	0	8	0	Pdi
Succinate dehydrogenase [ubiquinone] flavoprotein subunit, mitochondrial OS=Drosophila melanogaster GN=SdhA PE=2 SV=3	sp|Q94523|SDHA_DROME	72 kDa	0	8	0	SdhA
Mitochondrial import inner membrane translocase subunit Tim16 OS=Drosophila melanogaster GN=blp PE=2 SV=1	sp|Q9VF08|TIM16_DROME (+1)	16 kDa	0	8	0	blp
AT13217p1 OS=Drosophila melanogaster GN=CG5050-RA PE=2 SV=2	tr|Q9VJD8|Q9VJD8_DROME	39 kDa	0	8	0	CG5050-RA
Calpain-B OS=Drosophila melanogaster GN=CalpB PE=1 SV=2	sp|Q9VT65|CANB_DROME (+1)	104 kDa	2	8	0.25	CalpB
CG5660, isoform A OS=Drosophila melanogaster GN=ValRS-m PE=2 SV=1	tr|Q9VSR7|Q9VSR7_DROME	113 kDa	2	8	0.25	ValRS-m
BcDNA.GH04962 OS=Drosophila melanogaster GN=GCS2alpha PE=1 SV=1	tr|Q7KMM4|Q7KMM4_DROME	106 kDa	2	8	0.25	GCS2alpha
CG4907 OS=Drosophila melanogaster GN=CG4907 PE=4 SV=1	tr|Q9VCV7|Q9VCV7_DROME	104 kDa	0	7	0	CG4907
Peroxiredoxin 1 OS=Drosophila melanogaster GN=Jafrac1 PE=1 SV=1	sp|Q9V3P0|PRDX1_DROME (+1)	22 kDa	0	7	0	Jafrac1
Tropomyosin-1, isoforms 33/34 OS=Drosophila melanogaster GN=Tm1 PE=2 SV=2	sp|P49455|TPM4_DROME	55 kDa	0	7	0	Tm1
Sister of feo, isoform A OS=Drosophila melanogaster GN=sofe PE=4 SV=2	tr|Q9VZ61|Q9VZ61_DROME	71 kDa	0	7	0	sofe
UPF0430 protein CG31712 OS=Drosophila melanogaster GN=CG31712 PE=1 SV=3	sp|Q9VL63|U430_DROME	36 kDa	0	7	0	CG31712
Uncharacterized protein OS=Drosophila melanogaster GN=CG18472 PE=4 SV=2	tr|Q9VBA1|Q9VBA1_DROME	54 kDa	0	7	0	CG18472
Reticulon-like protein OS=Drosophila melanogaster GN=CG7341-RB PE=2 SV=1	tr|C0PDE0|C0PDE0_DROME	32 kDa	0	7	0	CG7341-RB
CG8735, isoform A OS=Drosophila melanogaster GN=CG8735 PE=1 SV=1	tr|Q7K2N0|Q7K2N0_DROME	44 kDa	0	7	0	CG8735
Protein disulfide-isomerase (Fragment) OS=Drosophila melanogaster GN=ERp60 PE=1 SV=1	tr|Q3YMU0|Q3YMU0_DROME	55 kDa	0	7	0	ERp60
CG7202 OS=Drosophila melanogaster GN=CG7202 PE=4 SV=1	tr|Q9VP30|Q9VP30_DROME	32 kDa	0	7	0	CG7202
RE12073p OS=Drosophila melanogaster GN=CG12360 PE=1 SV=1	tr|Q9VG01|Q9VG01_DROME	59 kDa	0	7	0	CG12360
Eukaryotic translation initiation factor 5A OS=Drosophila melanogaster GN=eIF-5A PE=2 SV=2	sp|Q9GU68|IF5A_DROME	18 kDa	0	7	0	eIF-5A
Prominin-like protein OS=Drosophila melanogaster GN=CG7740 PE=1 SV=1	sp|P82295|PROML_DROME (+2)	115 kDa	0	7	0	CG7740
CG6686, isoform A OS=Drosophila melanogaster GN=CG6686 PE=1 SV=1	tr|Q95TU2|Q95TU2_DROME (+1)	113 kDa	0	7	0	CG6686
A kinase anchor protein 200, isoform D OS=Drosophila melanogaster GN=Akap200 PE=1 SV=1	tr|Q86BM5|Q86BM5_DROME (+1)	88 kDa	0	7	0	Akap200
AT20029p OS=Drosophila melanogaster GN=S-Lap7 PE=1 SV=1	tr|Q500X4|Q500X4_DROME	57 kDa	0	7	0	S-Lap7
Proteasome subunit alpha type-1 OS=Drosophila melanogaster GN=Prosalpha6 PE=1 SV=1	sp|P12881|PSA1_DROME (+1)	31 kDa	0	7	0	Prosalpha6
Superoxide dismutase [Cu-Zn] OS=Drosophila melanogaster GN=Sod PE=1 SV=2	sp|P61851|SODC_DROME	16 kDa	0	7	0	Sod
Cytochrome c-2 OS=Drosophila melanogaster GN=Cyt-c-p PE=1 SV=2	sp|P84029|CYC2_DROME (+1)	12 kDa	0	7	0	Cyt-c-p
Alanine--tRNA ligase, cytoplasmic OS=Drosophila melanogaster GN=Aats-ala PE=2 SV=1	sp|Q9VLM8|SYAC_DROME	108 kDa	0	7	0	Aats-ala
GH11924p OS=Drosophila melanogaster GN=CG13326 PE=2 SV=1	tr|Q7JYM7|Q7JYM7_DROME	99 kDa	0	7	0	CG13326
CathD OS=Drosophila melanogaster GN=cathD PE=1 SV=1	tr|Q7K485|Q7K485_DROME	42 kDa	0	7	0	cathD
CG7920, isoform A OS=Drosophila melanogaster GN=CG7920 PE=1 SV=1	tr|Q9VAC1|Q9VAC1_DROME	52 kDa	0	7	0	CG7920
IP12902p OS=Drosophila melanogaster GN=CG10164 PE=2 SV=1	tr|Q9VCL2|Q9VCL2_DROME	43 kDa	0	7	0	CG10164
NADH dehydrogenase (Ubiquinone) 39 kDa subunit, isoform A OS=Drosophila melanogaster GN=ND-39 PE=1 SV=1	tr|Q9VPE2|Q9VPE2_DROME	47 kDa	0	7	0	ND-39
Hsp70/Hsp90 organizing protein homolog OS=Drosophila melanogaster GN=Hop PE=1 SV=1	tr|Q9VPN5|Q9VPN5_DROME	56 kDa	0	7	0	Stip1
CG7441, isoform A OS=Drosophila melanogaster GN=TrpRS-m PE=1 SV=1	tr|Q9VVL8|Q9VVL8_DROME	73 kDa	0	7	0	TrpRS-m
CG2025 OS=Drosophila melanogaster GN=CG2025-RA PE=1 SV=2	tr|Q9VYT3|Q9VYT3_DROME	133 kDa	0	7	0	CG2025-RA
Transgelin OS=Drosophila melanogaster GN=Chd64 PE=1 SV=2	tr|Q9VZI1|Q9VZI1_DROME	21 kDa	0	7	0	Chd64
BcDNA.GH02250 OS=Drosophila melanogaster GN=ocn PE=2 SV=1	tr|Q9Y170|Q9Y170_DROME	17 kDa	0	7	0	ocn
Uncharacterized protein OS=Drosophila melanogaster GN=CG13978 PE=4 SV=2	tr|Q9VB32|Q9VB32_DROME	104 kDa	0	7	0	CG13978
Tropomyosin-2 OS=Drosophila melanogaster GN=Tm2 PE=2 SV=1	sp|P09491|TPM2_DROME (+1)	33 kDa	0	7	0	Tm2
40S ribosomal protein S10a OS=Drosophila melanogaster GN=RpS10a PE=1 SV=1	sp|Q9VB14|RS10A_DROME	18 kDa	0	7	0	RpS10a
RH34413p OS=Drosophila melanogaster GN=CG11267 PE=1 SV=1	tr|Q9VU35|Q9VU35_DROME	11 kDa	0	7	0	CG11267
SET domain binding factor, isoform B OS=Drosophila melanogaster GN=Sbf PE=1 SV=1	tr|Q7KSP6|Q7KSP6_DROME (+1)	223 kDa	0	6	0	Sbf
Dual 3',5'-cyclic-AMP and -GMP phosphodiesterase 11 OS=Drosophila melanogaster GN=Pde11 PE=1 SV=4	sp|Q9VJ79|PDE11_DROME (+2)	161 kDa	0	6	0	Pde11
Lectin-29Ca OS=Drosophila melanogaster GN=lectin-29Ca PE=4 SV=1	tr|Q9VLM0|Q9VLM0_DROME	28 kDa	0	6	0	lectin-29Ca
Fatty acid bindin protein, isoform C OS=Drosophila melanogaster GN=fabp PE=1 SV=1	tr|Q8INK3|Q8INK3_DROME (+1)	17 kDa	0	6	0	fabp
Purine-rich binding protein-alpha, isoform D OS=Drosophila melanogaster GN=Pur-alpha PE=4 SV=1	tr|Q8IMC4|Q8IMC4_DROME (+1)	30 kDa	0	6	0	Pur-alpha
Pasilla, isoform L OS=Drosophila melanogaster GN=ps PE=1 SV=1	tr|A0A0B4JCX5|A0A0B4JCX5_DROME (+9)	79 kDa	0	6	0	ps
Sluggish A, isoform F OS=Drosophila melanogaster GN=slgA PE=1 SV=1	tr|A4V4U5|A4V4U5_DROME (+1)	76 kDa	0	6	0	slgA
CG5510 OS=Drosophila melanogaster GN=CG5510 PE=1 SV=1	tr|Q9VCC2|Q9VCC2_DROME	38 kDa	0	6	0	CG5510
Drosophila Nna1 ortholog, isoform H OS=Drosophila melanogaster GN=Nna1 PE=1 SV=1	tr|X2JBR4|X2JBR4_DROME (+1)	208 kDa	0	6	0	Nna1
LD41491p OS=Drosophila melanogaster GN=Pex3 PE=1 SV=1	tr|Q9VUL8|Q9VUL8_DROME	44 kDa	0	6	0	Pex3
Gamma-tubulin complex component OS=Drosophila melanogaster GN=CG7716 PE=3 SV=2	tr|Q9VS91|Q9VS91_DROME	84 kDa	0	6	0	CG7716
MIP05340p OS=Drosophila melanogaster GN=Tengl1 PE=2 SV=1	tr|Q8IPY9|Q8IPY9_DROME	36 kDa	0	6	0	Tengl1
IP20609p (Fragment) OS=Drosophila melanogaster GN=lectin-30A PE=2 SV=1	tr|Q6GV06|Q6GV06_DROME	26 kDa	0	6	0	lectin-30A
Alpha-(1,3)-fucosyltransferase B OS=Drosophila melanogaster GN=FucTB PE=2 SV=2	sp|Q9VLC1|FUCTB_DROME (+1)	52 kDa	0	6	0	FucTB
Isocitrate dehydrogenase [NADP] OS=Drosophila melanogaster GN=Idh PE=1 SV=2	tr|B7Z0E0|B7Z0E0_DROME (+4)	54 kDa	0	6	0	Idh
Anon-i1 protein OS=Drosophila melanogaster GN=anon-i1 PE=1 SV=1	tr|Q24050|Q24050_DROME	29 kDa	0	6	0	anon-i1
CG7131 OS=Drosophila melanogaster GN=CG7131 PE=2 SV=2	tr|Q9VE97|Q9VE97_DROME	55 kDa	0	6	0	CG7131
Alpha actinin 3 OS=Drosophila melanogaster GN=Actn3 PE=4 SV=1	tr|Q9VEQ5|Q9VEQ5_DROME	63 kDa	0	6	0	Actn3
CG8508 OS=Drosophila melanogaster GN=CG8508 PE=4 SV=1	tr|Q9VFY5|Q9VFY5_DROME	30 kDa	0	6	0	CG8508
CHOp24, isoform A OS=Drosophila melanogaster GN=CHOp24 PE=1 SV=1	tr|Q9W4K0|Q9W4K0_DROME	23 kDa	0	6	0	CHOp24
Cytochrome c oxidase subunit 5B-like OS=Drosophila melanogaster GN=COX5BL PE=2 SV=1	tr|Q9VMB8|Q9VMB8_DROME	17 kDa	0	6	0	COX5BL
GH05455p OS=Drosophila melanogaster GN=Pif1A PE=2 SV=1	tr|Q8MRQ5|Q8MRQ5_DROME	90 kDa	0	6	0	Pif1A
FI16910p1 OS=Drosophila melanogaster GN=CG15144-RB PE=2 SV=2	tr|Q9VJC4|Q9VJC4_DROME	121 kDa	0	6	0	CG15144-RB
CG9674, isoform F OS=Drosophila melanogaster GN=CG9674 PE=1 SV=1	tr|M9NFH8|M9NFH8_DROME (+1)	232 kDa	0	6	0	CG9674
Tripeptidyl-peptidase 2 OS=Drosophila melanogaster GN=TppII PE=1 SV=2	sp|Q9V6K1|TPP2_DROME (+2)	159 kDa	0	6	0	TppII
LD44762p OS=Drosophila melanogaster GN=Rab8 PE=1 SV=1	tr|O18338|O18338_DROME	24 kDa	0	6	0	Rab8
Cytochrome c-1 OS=Drosophila melanogaster GN=Cyt-c-d PE=2 SV=2	sp|P04657|CYC1_DROME (+1)	11 kDa	0	6	0	Cyt-c-d
LD10670p OS=Drosophila melanogaster GN=CG17556-RA PE=2 SV=1	tr|Q9VEQ1|Q9VEQ1_DROME (+1)	33 kDa	0	5	0	CG17556-RA
UDP-glucose:glycoprotein glucosyltransferase OS=Drosophila melanogaster GN=Ugt PE=1 SV=2	sp|Q09332|UGGG_DROME	174 kDa	0	5	0	Ugt
CG3964, isoform A OS=Drosophila melanogaster GN=CG3964 PE=2 SV=1	tr|Q960F9|Q960F9_DROME (+1)	111 kDa	0	5	0	CG3964
DSec61alpha OS=Drosophila melanogaster GN=Sec61alpha PE=1 SV=1	tr|Q8STG9|Q8STG9_DROME	52 kDa	0	5	0	Sec61alpha
AT06668p OS=Drosophila melanogaster GN=Rpt4R PE=2 SV=1	tr|Q9VTQ9|Q9VTQ9_DROME	45 kDa	0	5	0	Rpt4R
Microcephalin, isoform A OS=Drosophila melanogaster GN=MCPH1 PE=1 SV=1	tr|A1Z8Q7|A1Z8Q7_DROME (+1)	86 kDa	0	5	0	MCPH1
Neuroglian OS=Drosophila melanogaster GN=Nrg PE=1 SV=2	sp|P20241|NRG_DROME (+3)	144 kDa	0	5	0	Nrg
AT14906p OS=Drosophila melanogaster GN=orb PE=2 SV=1	tr|Q8IHC3|Q8IHC3_DROME (+3)	69 kDa	0	5	0	orb
Phagocyte signaling-impaired protein OS=Drosophila melanogaster GN=psidin PE=2 SV=1	sp|Q9VDQ7|NAA25_DROME	109 kDa	0	5	0	psidin
CG7971, isoform F OS=Drosophila melanogaster GN=CG7971 PE=1 SV=2	tr|A8JNI2|A8JNI2_DROME	186 kDa	0	5	0	CG7971
Bluestreak OS=Drosophila melanogaster GN=blue PE=4 SV=1	tr|Q9VUC2|Q9VUC2_DROME	195 kDa	0	5	0	blue
Cytochrome b-c1 complex subunit Rieske, mitochondrial OS=Drosophila melanogaster GN=RFeSP PE=1 SV=3	tr|Q9VQ29|Q9VQ29_DROME	25 kDa	0	5	0	RFeSP
WD repeat-containing protein on Y chromosome OS=Drosophila melanogaster GN=WDY PE=2 SV=2	sp|B4F7L9|WDY_DROME (+1)	122 kDa	0	5	0	WDY
ARL-6-interacting protein 1 homolog OS=Drosophila melanogaster GN=CG10326 PE=2 SV=1	sp|Q9VES1|AR6P1_DROME (+1)	22 kDa	0	5	0	CG10326
Glutamate dehydrogenase OS=Drosophila melanogaster GN=CG4434 PE=1 SV=2	tr|Q9VCN3|Q9VCN3_DROME	60 kDa	0	5	0	CG4434
CG8844 protein OS=Drosophila melanogaster GN=ND-PDSW PE=1 SV=1	tr|Q9VQR2|Q9VQR2_DROME	19 kDa	0	5	0	ND-PDSW
Serine protease HTRA2, mitochondrial OS=Drosophila melanogaster GN=HtrA2 PE=1 SV=1	sp|Q9VFJ3|HTRA2_DROME (+1)	46 kDa	0	5	0	HtrA2
Translationally-controlled tumor protein homolog OS=Drosophila melanogaster GN=Tctp PE=1 SV=1	sp|Q9VGS2|TCTP_DROME (+1)	20 kDa	0	5	0	Tctp
Inactive glutathione S-transferase D3 OS=Drosophila melanogaster GN=GstD3 PE=2 SV=1	sp|Q9VG97|GSTD3_DROME	23 kDa	0	5	0	GstD3
Protein Mo25 OS=Drosophila melanogaster GN=Mo25 PE=2 SV=2	sp|P91891|MO25_DROME (+1)	39 kDa	0	5	0	Mo25
Probable prefoldin subunit 6 OS=Drosophila melanogaster GN=CG7770 PE=2 SV=1	sp|Q9VW56|PFD6_DROME (+1)	14 kDa	0	5	0	CG7770
Citrate synthase OS=Drosophila melanogaster GN=CG14740 PE=2 SV=1	tr|Q95TZ4|Q95TZ4_DROME	54 kDa	0	5	0	CG14740
Malic enzyme OS=Drosophila melanogaster GN=Men PE=1 SV=1	tr|Q9VG32|Q9VG32_DROME	84 kDa	0	5	0	Men
GH26058p OS=Drosophila melanogaster GN=CG10934 PE=2 SV=1	tr|Q7K1B3|Q7K1B3_DROME	22 kDa	0	5	0	CG10934
LD28067p OS=Drosophila melanogaster GN=Pi3K68D PE=2 SV=1	tr|Q7K3H0|Q7K3H0_DROME	210 kDa	0	5	0	Pi3K68D
Uncharacterized protein, isoform G OS=Drosophila melanogaster GN=CG42675 PE=4 SV=1	tr|A0A0B4KGL2|A0A0B4KGL2_DROME (+3)	47 kDa	0	5	0	CG42675
Mst33A, isoform C OS=Drosophila melanogaster GN=Mst33A PE=4 SV=1	tr|M9NEG6|M9NEG6_DROME	38 kDa	0	5	0	Mst33A
AT21895p OS=Drosophila melanogaster GN=CG30384;CG30385;CG11074 PE=2 SV=1	tr|Q7JRQ1|Q7JRQ1_DROME	82 kDa	0	5	0	CG30384
Coiled-Coils Y OS=Drosophila melanogaster GN=CCY PE=4 SV=1	tr|A0A0S0X8W1|A0A0S0X8W1_DROME	148 kDa	0	5	0	CCY
Uncharacterized protein OS=Drosophila melanogaster GN=CG15635 PE=4 SV=4	tr|Q9VR13|Q9VR13_DROME	115 kDa	0	5	0	CG15635
Succinate dehydrogenase [ubiquinone] iron-sulfur subunit, mitochondrial OS=Drosophila melanogaster GN=SdhBL PE=3 SV=2	tr|Q9VWN3|Q9VWN3_DROME	47 kDa	0	5	0	SghBL
Bazooka, isoform B OS=Drosophila melanogaster GN=baz PE=1 SV=1	tr|Q0KHR3|Q0KHR3_DROME (+1)	164 kDa	0	5	0	baz
Protein anoxia up-regulated OS=Drosophila melanogaster GN=fau PE=2 SV=1	sp|C0HK95|FAU_DROME	14 kDa	0	5	0	fau
Fructose-bisphosphate aldolase OS=Drosophila melanogaster GN=Ald PE=1 SV=5	sp|P07764|ALF_DROME (+3)	39 kDa	0	5	0	Ald
N-acetylgalactosaminyltransferase 7 OS=Drosophila melanogaster GN=GalNAc-T2 PE=2 SV=2	sp|Q8MV48|GALT7_DROME (+1)	68 kDa	0	5	0	GalNac-T2
CG2064 OS=Drosophila melanogaster GN=CG2064 PE=1 SV=1	tr|A1Z729|A1Z729_DROME	37 kDa	0	5	0	CG2064
RH09246p OS=Drosophila melanogaster GN=AIMP3 PE=1 SV=1	tr|Q8MKK1|Q8MKK1_DROME	20 kDa	0	5	0	AIMP3
AT22559p OS=Drosophila melanogaster GN=CG31802 PE=2 SV=1	tr|Q8T415|Q8T415_DROME	21 kDa	0	5	0	CG31802
IP09655p OS=Drosophila melanogaster GN=Mdh2 PE=1 SV=1	tr|Q9VEB1|Q9VEB1_DROME	35 kDa	0	5	0	Mdh2
CG6287 OS=Drosophila melanogaster GN=CG6287 PE=1 SV=1	tr|Q9VKI8|Q9VKI8_DROME	35 kDa	0	5	0	CG6287
Testis EndoG-Like 3 OS=Drosophila melanogaster GN=Tengl3 PE=2 SV=3	tr|Q9VQ95|Q9VQ95_DROME	39 kDa	0	5	0	Tengl3
Malate dehydrogenase OS=Drosophila melanogaster GN=CG10748 PE=3 SV=1	tr|Q9VU28|Q9VU28_DROME	37 kDa	0	5	0	CG10748
BcDNA.GH10614 OS=Drosophila melanogaster GN=BcDNA.GH10614 PE=1 SV=1	tr|Q9Y112|Q9Y112_DROME	36 kDa	0	5	0	BcDNA.GH10614
General odorant-binding protein 99a OS=Drosophila melanogaster GN=Obp99a PE=2 SV=2	sp|Q9VAJ4|OB99A_DROME (+1)	16 kDa	0	5	0	Obp99a
CG8257, isoform A OS=Drosophila melanogaster GN=CysRS-m PE=2 SV=1	tr|Q7K3P0|Q7K3P0_DROME	64 kDa	0	5	0	CysRS-m
CG7755 OS=Drosophila melanogaster GN=CG7755-RA PE=2 SV=1	tr|A1ZAD2|A1ZAD2_DROME	42 kDa	0	5	0	CG7755-RA
AT16346p OS=Drosophila melanogaster GN=CG6888 PE=2 SV=1	tr|Q9VUM4|Q9VUM4_DROME	22 kDa	0	5	0	CG6888
Ferritin OS=Drosophila melanogaster GN=Fer1HCH PE=1 SV=1	tr|A0A0B4KI27|A0A0B4KI27_DROME (+1)	28 kDa	0	5	0	Fer1HCH
S-formylglutathione hydrolase OS=Drosophila melanogaster GN=CG4390 PE=1 SV=1	tr|Q7KSB5|Q7KSB5_DROME (+1)	36 kDa	0	5	0	CG4390
Uncharacterized protein OS=Drosophila melanogaster GN=CG18109 PE=4 SV=1	tr|Q4LDP4|Q4LDP4_DROME	223 kDa	0	5	0	CG18109
CG7028, isoform B OS=Drosophila melanogaster GN=CG7028 PE=1 SV=1	tr|M9PGI7|M9PGI7_DROME (+3)	105 kDa	0	5	0	CG7028
LP10995p OS=Drosophila melanogaster GN=Mst98Cb PE=2 SV=1	tr|Q24404|Q24404_DROME (+1)	28 kDa	0	5	0	Mst98Cb
GEO07753p1 OS=Drosophila melanogaster GN=CG11151 PE=1 SV=1	tr|Q9VY92|Q9VY92_DROME	12 kDa	0	5	0	CG11151
Uncharacterized protein OS=Drosophila melanogaster GN=CG14651 PE=4 SV=3	tr|Q9VN30|Q9VN30_DROME	127 kDa	0	5	0	CG14651
Aconitate hydratase, mitochondrial OS=Drosophila melanogaster GN=Acon PE=1 SV=2	tr|Q9VIE8|Q9VIE8_DROME	85 kDa	0	5	0	Acon
